# Polycomb repression during S/G2 phases restrain initiation of cell differentiation to the G1 phase of the cell cycle

**DOI:** 10.1101/2022.07.26.501502

**Authors:** Helena G. Asenjo, María Alcazar-Fabra, Mencía Espinosa, Lourdes Lopez-Onieva, Amador Gallardo, Emilia Dimitrova, Angelika Feldmann, Tomas Pachano, Jordi Martorell-Marugán, Pedro Carmona-Sáez, Antonio Sanchez-Pozo, Álvaro Rada-Iglesias, Robert J. Klose, David Landeira

**Author notes:** **Correspondence** to David Landeira.

## Abstract

The potential of pluripotent cells to respond to developmental cues and trigger cell differentiation is enhanced during the G1 phase of the cell cycle, but the molecular mechanisms involved are poorly understood. Variations in polycomb activity during interphase progression have been hypothesized to regulate the cell-cycle-phase-dependent transcriptional activation of differentiation genes during lineage transition in pluripotent cells. Here, we asked whether the Polycomb Repressive Complex 1 (PRC1) modulates the ability of mouse embryonic stem cells (ESCs) to differentially respond to developmental cues depending on the phase of the cell cycle in which they are found. We discovered that recruitment of PRC1 complexes and their associated molecular functions, ubiquitination of H2AK119 and three-dimensional chromatin interactions, are enhanced during S and G2 phases compared to the G1 phase. In agreement with the accumulation of PRC1 at target promoters upon G1 phase exit, cells in S and G2 phases show firmer transcriptional repression of developmental regulator genes that is drastically perturbed upon genetic ablation of the PRC1 catalytic subunit *Ring1b*. Importantly, depletion of Ring1b during retinoic acid stimulation interferes with the preference of mESCs to induce the transcriptional activation of differentiation genes in G1 phase. We propose that incremental enrolment of polycomb repressive activity during interphase progression reduces the tendency of cells to respond to developmental cues during S and G2 phases, facilitating activation of cell differentiation in the G1 phase of the pluripotent cell cycle.
