## Supplementary material for "Polycomb repression during S/G2 phases restrain initiation of cell differentiation to the G1 phase of the cell cycle": Table S1

### Sheet: Purity checks
		Gate 1				Gate 2				Gate 3
		FUCCI analysis	Propidium iodide staining			FUCCI analysis	Propidium iodide staining			FUCCI analysis	Propidium iodide staining
	Assay	Purity G1	Percentage in G1	Percentage in S	Percentage in G2	Purity S	Percentage in G1	Percentage in S	Percentage in G2	Purity G2	Percentage in G1	Percentage in S	Percentage in G2
	Ring1b ChIP CS D22F2	0.984	0.8515	0.1055	0.043	0.852	0.076	0.7023	0.2217	0.864	0.0047	0.3109	0.6844
	Ring1b ChIP MBL D139-3	0.976	0.8054	0.1338	0.0608	0.902	0.2588	0.5804	0.1608	0.958	0.0099	0.2883	0.7018
	Rybp ChIP	0.968	0.753	0.1485	0.0985	0.907	0.3196	0.506	0.1744	0.934	0.0156	0.3439	0.6372
	H2Aub1 ChIP	0.959	0.7924	0.1196	0.088	0.918	0.1208	0.6082	0.271	0.964	0.0126	0.2638	0.7236
	Cbx7 ChIP	0.98	0.7816	0.1285	0.0899	0.936	0.3229	0.5562	0.1209	0.957	0.0215	0.209	0.7695
	FUCCI-Ring1bflfl 4sU-seq	0.915	0.9617	0.0311	0.0072	0.881	0.3691	0.5031	0.1278	0.966	0.0302	0.3213	0.6485
	FUCCI-Ring1b-/- 4sU-seq	0.921	0.9421	0.0408	0.0171	0.895	0.4278	0.5581	0.0141	0.955	0.0041	0.1364	0.8595
	FUCCI-Ring1bflfl Capture-C	0.93	0.8934	0.0916	0.015	Fraction not included in experiments				0.94	0.0402	0.2827	0.6771
	AID::Ring1b;FUCCI colonies	0.838	0.8597	0.0973	0.043	0.898	0.082	0.7023	0.2157	0.936	0.0047	0.3109	0.6844
	FUCCI-Ring1bfl/fl 4C-seq	0.9281	0.9182	0.0491	0.0208	Fraction not included in experiments				0.9256	0.0087	0.2174	0.8382
	Average	0.93991	0.8559	0.09458	0.04833	0.898625	0.247125	0.589575	0.1633	0.93996	0.01522	0.26846	0.72242
