## Supplementary material for "Polycomb repression during S/G2 phases restrain initiation of cell differentiation to the G1 phase of the cell cycle": Table S4

### Sheet: Antibodies
Antibody	Catalogue	Application	Concentration
Ring1b	Cell signalling D22F2	ChIP	ChIP: 2.5 µg/million cells
Ring1b	MBL D139-3	ChIP and Western	ChIP: 1.25 µg/million cells / WB: 1:1000
Cbx7	Abcam ab21873	ChIP and Western	ChIP: 2.5 µg/million cells / WB: 1:1000
Rybp	Millipore AB3637	ChIP and Western	ChIP: 2.5 µg/million cells / WB: 1:1000
H2Ak119ub1	Cell signalling 8240	ChIP and Western	ChIP: 2.5 µg/million cells / WB: 1:2000
Anti-mouse IgG	Dako Z0259	ChIP	ChIP: 1.25-2.5 µg/million cells
LaminB	Santa Cruz Sc-6216	Western	WB: 1:1000
Total H3	Abcam ab1791	Western	WB: 1:1000

### Sheet: Primers
ChIP-qPCR Primers
Gene	Sequences (Forward, reverse 5'-3')
Oct4	GTGAGCCGTCTTTCCACCAGG, GGGTGAGAAGGCGAAGTCTGAA
Nanog	GGGTAGGGTAGGAGGCTTGA, CGGCTCAAGGCGATAGATT
Dach1	TGCGCTCGCTCTTTCTTAACC, CAACAAGCACTCTAGGAAGGAAC
Pax3	GGGCGGATATAGCAAGGTTTCC, CCTGTCCCTCTACATGAGATTCAGC
Msx1	ACAGAAGAAATAGCACAGACCATAAGA, TTCTACCAAGTTCCAGAGGGACTTT
Nkx2-2	CAGGTTCGTGAGTGGAGCCC, GCGCGGCCTCAGTTTGTAAC
4C Primers
Primer	Sequences (Forward, reverse 5'-3')	Barcode	Illumina adapter
Six2_prom_p7	AACCTCCGCTCTGTGCAGAG	ACAGTG	CAAGCAGAAGACGGCATACGA
Six2_prom_p5_G1	TCTAGCTGACAACACCCCACC	GTGAAA	AATGATACGGCGACCACCGAACACTCTTTCCCTACACGACGCTCTTCCGATCT
Six2_prom_p5_G2	TCTAGCTGACAACACCCCACC	CTTGTA	AATGATACGGCGACCACCGAACACTCTTTCCCTACACGACGCTCTTCCGATCT

### Sheet: Published datasets used
Dataset	From	Accesion Number
Nascent RNA G1/S/G2 (4sU-seq)	Asenjo et al, 2020	GSM3687177, GSM3687181, GSM3687179
Ezh2 G1/S/G2 (ChIP-seq)	Asenjo et al, 2020	GSM3687185, GSM3687187, GSM3687186
Ring1b (ChIP-seq) for Capture-C	Fursova et al, 2019	GSM3379331, GSM3379332, GSM3379333, GSM3379334
Cbx7 (ChIP-seq) for Capture-C	Fursova et al, 2019	GSM3581143, GSM3581144, GSM3581145
